# Identification of Freezing Tolerance QTLs in *Tripsacum dactyloides* Using Open-Pollinated Bulk Segregant Analysis

**DOI:** 10.64898/2025.12.10.693030

**Authors:** Mohamed Z. El-Walid, Christine M. Gault, Denise E. Costich, Nicholas K. Lepak, Joshua S. Budka, Michelle C. Stitzer, Anju Giri, Evan Rees, M Cinta Romay, Edward S. Buckler, Sheng-Kai Hsu

**Author notes:** Corresponding Authors: Mohamed Z. El-Walid, Edward S. Buckler, Sheng-Kai Hsu.

## Abstract

This study investigates the genetic basis of freezing tolerance in *Tripsacum dactyloides* and related subspecies as a potential source of valuable traits for improving maize agriculture. Recognizing the significant economic losses in corn yields due to frost damage, we hypothesized that northern populations of *T. dactyloides* are enriched for freezing tolerance alleles. 40 diverse *Tripsacum* accessions were collected from natural populations and long-established field collections and used to generate F1 hybrids and open-pollinated F2 families. F2 seedlings were germinated then screened within a growth chamber for freezing tolerance by exposure to freezing temperatures. Seedlings were then phenotyped by tissue survival, and extremes were pooled to create tolerant and susceptible bulks. DNA sequencing was performed on founders, F1s, and tolerant/susceptible F2 bulks. To overcome challenges in traditional SNP calling in bulked samples, we developed a regression-based approach to estimate gamete frequencies and impute allele frequencies in pooled populations. The results showed genetic diversity among Tripsacum accessions, with divergence between northern and southern populations. We tracked segregation of alleles across genomic loci, and performed a joint bulk segregant analysis, identifying 9 QTLs significantly associated with freezing tolerance. These findings highlight potential loci for freezing tolerance that could inform genetic engineering of maize.

**Central Hypothesis:** Northern populations of *Tripsacum dactyloides*, a wild relative of maize, are enriched for freezing tolerance alleles which can be identified by mapping.
