## Supplementary material for "Identification of Freezing Tolerance QTLs in *Tripsacum dactyloides* Using Open-Pollinated Bulk Segregant Analysis": Suplemental Tables

### Sheet: Sup-Table1_Founder-Germplasm-Ta
accession_name	Species	Subpopulatoin	NA_L1CODE	NA_L1NAME	NA_L2CODE	NA_L2NAME	NA_L3CODE	NA_L3NAME	Sequencing Depth
T003	T. dactyloides	TdS	15	TROPICAL WET FORESTS	15.4	EVERGLADES	15.4.1	Southern Florida Coastal Plain
T007	T. floridanum	TdF	15	TROPICAL WET FORESTS	15.4	EVERGLADES	15.4.1	Southern Florida Coastal Plain
T008	T. floridanum	TdF	15	TROPICAL WET FORESTS	15.4	EVERGLADES	15.4.1	Southern Florida Coastal Plain
T009	T. floridanum	TdF	15	TROPICAL WET FORESTS	15.4	EVERGLADES	15.4.1	Southern Florida Coastal Plain
T020	T. dactyloides	TdN	8	EASTERN TEMPERATE FORESTS	8.3	SOUTHEASTERN USA PLAINS	8.3.2	Interior River Valleys and Hills
T055	T. dactyloides	TdN	9	GREAT PLAINS	9.4	SOUTH CENTRAL SEMIARID PRAIRIES	9.4.2	Central Great Plains
T057	T. dactyloides	TdS	9	GREAT PLAINS	9.4	SOUTH CENTRAL SEMIARID PRAIRIES	9.4.2	Central Great Plains
T058	T. dactyloides	TdN	9	GREAT PLAINS	9.4	SOUTH CENTRAL SEMIARID PRAIRIES	9.4.2	Central Great Plains
T060	T. dactyloides	TdN	9	GREAT PLAINS	9.4	SOUTH CENTRAL SEMIARID PRAIRIES	9.4.2	Central Great Plains
T062	T. dactyloides	TdN	9	GREAT PLAINS	9.4	SOUTH CENTRAL SEMIARID PRAIRIES	9.4.2	Central Great Plains
T064	T. dactyloides	TdS	9	GREAT PLAINS	9.4	SOUTH CENTRAL SEMIARID PRAIRIES	9.4.2	Central Great Plains
T066	T. dactyloides	TdN	9	GREAT PLAINS	9.4	SOUTH CENTRAL SEMIARID PRAIRIES	9.4.2	Central Great Plains
T069	T. dactyloides	TdN	9	GREAT PLAINS	9.4	SOUTH CENTRAL SEMIARID PRAIRIES	9.4.2	Central Great Plains
T070	T. dactyloides	TdN	9	GREAT PLAINS	9.4	SOUTH CENTRAL SEMIARID PRAIRIES	9.4.2	Central Great Plains
T077	T. dactyloides	TdN	9	GREAT PLAINS	9.2	TEMPERATE PRAIRIES	9.2.3	Western Corn Belt Plains
T078	T. dactyloides	TdN	9	GREAT PLAINS	9.2	TEMPERATE PRAIRIES	9.2.3	Western Corn Belt Plains
T080	T. dactyloides	TdN	9	GREAT PLAINS	9.2	TEMPERATE PRAIRIES	9.2.3	Western Corn Belt Plains
T083	T. dactyloides	TdN	9	GREAT PLAINS	9.2	TEMPERATE PRAIRIES	9.2.3	Western Corn Belt Plains
T084	T. dactyloides	TdN	8	EASTERN TEMPERATE FORESTS	8.2	CENTRAL USA PLAINS	8.2.3	Central Corn Belt Plains
T086	T. dactyloides	TdS	8	EASTERN TEMPERATE FORESTS	8.2	CENTRAL USA PLAINS	8.2.3	Central Corn Belt Plains
T087	T. dactyloides	TdN	8	EASTERN TEMPERATE FORESTS	8.2	CENTRAL USA PLAINS	8.2.3	Central Corn Belt Plains
T093	T. dactyloides	TdS	9	GREAT PLAINS	9.4	SOUTH CENTRAL SEMIARID PRAIRIES	9.4.2	Central Great Plains
T096	T. dactyloides	TdN	9	GREAT PLAINS	9.4	SOUTH CENTRAL SEMIARID PRAIRIES	9.4.2	Central Great Plains
T102	T. dactyloides	TdN	9	GREAT PLAINS	9.4	SOUTH CENTRAL SEMIARID PRAIRIES	9.4.2	Central Great Plains
T104	T. dactyloides	TdS	9	GREAT PLAINS	9.4	SOUTH CENTRAL SEMIARID PRAIRIES	9.4.2	Central Great Plains
T141	T. dactyloides	TdS	8	EASTERN TEMPERATE FORESTS	8.3	SOUTHEASTERN USA PLAINS	8.3.5	Southeastern Plains
T143	T. dactyloides	TdS	8	EASTERN TEMPERATE FORESTS	8.3	SOUTHEASTERN USA PLAINS	8.3.5	Southeastern Plains
T144	T. dactyloides	TdS	8	EASTERN TEMPERATE FORESTS	8.3	SOUTHEASTERN USA PLAINS	8.3.5	Southeastern Plains
T156	T. dactyloides	TdS	8	EASTERN TEMPERATE FORESTS	8.5	MISSISSIPPI ALLUVIAL AND SOUTHEAST USA COASTAL PLAINS	8.5.3	Southern Coastal Plain
T158	T. dactyloides	TdS	8	EASTERN TEMPERATE FORESTS	8.5	MISSISSIPPI ALLUVIAL AND SOUTHEAST USA COASTAL PLAINS	8.5.3	Southern Coastal Plain
T198	T. dactyloides	TdS	8	EASTERN TEMPERATE FORESTS	8.3	SOUTHEASTERN USA PLAINS	8.3.7	South Central Plains
T199	T. dactyloides	TdS	8	EASTERN TEMPERATE FORESTS	8.3	SOUTHEASTERN USA PLAINS	8.3.7	South Central Plains

### Sheet: Sup-Table2_F1-Germplasm-Table
C_num	Ped	Mat pass	Pat pass	eliminated	Sequenced
C001	(FL_FTBG2004_0910_S × KS_C7_3)F1	0007	0065	FALSE	TRUE
C002	(FL_FTBG2004_0910_S × IA_Pete_2)F1	0007	0083	FALSE	TRUE
C003	(FL_FTBG2004_0910_S × KS_B6_1)F1	0007	0062	FALSE	TRUE
C004	(FL_FTBG2004_0910_S × KS_C9_9)F1	0007	0070	FALSE	TRUE
C006	(FL_05_15_1 × KS_C7_2)F1	0008	0064	FALSE	FALSE
C008	(FL_05_15_2 × IA_Pete_2)F1	0009	0083	FALSE	TRUE
C009	(FL_05_15_2 × IL_14)F1	0009	0086	FALSE	TRUE
C010	(KS_B4_1 × FL_9056069_6)F1	0055	0158	FALSE	TRUE
C011	(KS_B4_1 × FL_FTBG2004_0910_S)F1	0055	0007	FALSE	TRUE
C012	(KS_B4_1 × FL_05_15_1)F1	0055	0008	FALSE	FALSE
C014	(KS_B4_3 × FL_9055975_6)F1	0057	0144	TRUE	FALSE
C016	(KS_B5_1 × FL_05_15_2)F1	0058	0009	FALSE	TRUE
C017	(KS_B5_3 × FL_05_15_2)F1	0059	0009	FALSE	FALSE
C018	(KS_B5_4 × FL_9056069_4)F1	0060	0156	FALSE	FALSE
C020	(KS_B6_1 × FL_05_15_1)F1	0062	0008	FALSE	FALSE
C021	(KS_B6_1 × FL_9055975_2)F1	0062	0137	TRUE	FALSE
C022	(KS_B6_1 × FL_05_15_2)F1	0062	0009	FALSE	TRUE
C023	(KS_B6_1 × FL_FTBG2004_0910_S)F1	0062	0007	FALSE	TRUE
C024	(KS_B6_3 × FL_FTBG2004_0910_S)F1	0063	0007	FALSE	TRUE
C026	(KS_C7_2 × FL_9055975_2)F1	0064	0137	TRUE	FALSE
C027	(KS_C7_3 × FL_FTBG2004_0910_S)F1	0065	0007	FALSE	TRUE
C028	(KS_C7_3 × FL_9056069_6)F1	0065	0158	FALSE	FALSE
C029	(KS_C7_3 × FL_05_15_2)F1	0065	0009	FALSE	TRUE
C030	(KS_C9_10 × FL_9056069_6)F1	0066	0158	FALSE	FALSE
C031	(KS_C9_10 × FL_05_15_1)F1	0066	0008	FALSE	TRUE
C032	(KS_C9_10 × FL_FTBG2004_0910_S)F1	0066	0007	FALSE	TRUE
C035	(KS_C9_3 × FL_9055975_6)F1	0069	0144	TRUE	TRUE
C036	(KS_C9_9 × FL_05_15_1)F1	0069	0008	FALSE	TRUE
C037	(IA_Pete_3 × FL_9056069_6)F1	0078	0158	FALSE	TRUE
C038	(IA_Pete_3 × FL_05_15_1)F1	0078	0008	FALSE	TRUE
C040	(IA_Pete_2 × FL_FTBG2004_0910_S)F1	0083	0007	FALSE	TRUE
C041	(IA_Pete_2 × FL_05_15_2)F1	0083	0009	FALSE	TRUE
C042	(IA_Pete_2 × FL_05_15_1)F1	0083	0008	FALSE	TRUE
C043	(IL_10_1 × FL_FTBG2004_0910_S)F1	0084	0007	FALSE	TRUE
C045	(IL_10_1 × FL_05_15_1)F1	0084	0008	FALSE	TRUE
C046	(IL_2 × FL_05_15_1)F1	0087	0008	FALSE	TRUE
C047	(OK_WW1252 × FL_05_15_2)F1	0095	0009	FALSE	TRUE
C048	(OK_WW1296 × FL_FTBG2004_0910_S)F1	0096	0007	FALSE	TRUE
C050	(OK_WW1355 × FL_FTBG2004_0910_S)F1	0102	0007	FALSE	TRUE
C051	(OK_WW1378 × FL_9056069_6)F1	0104	0158	FALSE	TRUE
C053	(OK_WW1378 × FL_05_15_1)F1	0104	0008	FALSE	TRUE
C054	(OK_WW1378 × FL_05_15_2)F1	0104	0009	FALSE	FALSE
C057	(FL_9055975_23 × IL_14)F1	0141	0086	TRUE	FALSE
C061	(FL_9055975_4 × IA_Pete_2)F1	0143	0083	TRUE	FALSE
C062	(FL_9056069_4 × MO_TP 162_1)F1	0156	0020	FALSE	TRUE
C063	(FL_9056069_4 × IA_83214_3)F1	0156	0080	FALSE	FALSE
C064	(FL_9056069_4 × IA_Pete_2)F1	0156	0083	FALSE	FALSE
C065	(FL_9056069_4 × IL_14)F1	0156	0086	FALSE	FALSE
C066	(FL_9056069_4 × OK_WW1676_1)F1	0156	0109	FALSE	FALSE
C067	(FL_9056069_6 × IA_Pete_2)F1	0158	0083	FALSE	FALSE
C068	(FL_9056069_6 × IL_14)F1	0158	0086	FALSE	FALSE
C069	(FL_9056069_6 × KS_C9_9)F1	0158	0070	FALSE	FALSE
C070	(FL_9056069_6 × MO_TP 162_1)F1	0158	0020	FALSE	TRUE
C071	(FL_9056069_6 × IA_Pete_1)F1	0158	0077	FALSE	FALSE
C072	(FL_9056069_6 × KS_B5_3)F1	0158	0059	FALSE	TRUE
C073	(TX_Big Sandy_1 × FL_11)F1	0196	0003	TRUE	FALSE
C076	(TX_HickoryCreek_3 × MO_TP 162_1)F1	0198	0020	FALSE	TRUE
C080	(TX_HickoryCreek_4 × IA_83237_3)F1	0199	0082	FALSE	TRUE
C081	(TX_HickoryCreek_4 × OK_WW1061)F1	0199	0093	FALSE	TRUE
C082	(TX_HickoryCreek_4 × FL_05_15_1)F1	0199	0008	FALSE	FALSE

### Sheet: Sup-Table3_Freezing-Screen-Over
family_split1	date_sown	date_acclimated	date_frozen	date_phenotyped	acclimation_temp	acclimation_temp	acclimation_PPFD	acclimation_start	acclimation_end	acclimation_time	lazy_susan_on	fan_on	lights_on	ramping_thermostat	min_temp_programmed	min_temp_actual_avg	front_back_diff	num_seedlings_sus	num_seedlings_tol	num_seedlings_total	other_notes	file_name_tol	file_name_sus	novogene_project_name
C008	2016-04-26	2016-06-08	2016-06-16	2016-06-22	12°C, 600 umols of light between 7am – 8pm standard time	12	600	07:00:00	20:00:00	13:00:00	no	no	yes	no	-2	-2.8		11	10	128	Lights on after 30 minutes at min temp. Tray was put into freezer in checkered pattern. Needs to be colder	C08_tol_20160622_tall	C08_sus_20160622_tall	C202SC17040129
C008	2016-04-26	2016-06-09	2016-06-17	2016-06-22	12°C, 600 umols of light between 7am – 8pm standard time	12	600	07:00:00	20:00:00	13:00:00	no	no	yes	no	-3	-3.53		11	13	128	9:40am I started lowering the temperature by 2C/hour until the minimum thermostat temperature of -3C was reached at 11:10am. After 30 minutes at this temperature with the lights and fan off, I turned the lights and fan on at 11:40am. I did not change the thermostat. The temperature inside, shockingly, did not warm up with the lights on. The plants stayed at the minimum temperature for 3 hours. At…	C08_tol_20160622_short	C08_sus_20160622_short	C202SC17040129
C041	2016-08-24	2016-10-05	2016-10-13	2016-10-20	12°C, 600 umols of light between 7am – 8pm standard time	12	600	07:00:00	20:00:00	13:00:00	no		yes	yes	-5	-4.8		6	4	128	There wasn't enough freezing stress applied to this batch to discriminate between the most and least tolerant plants in each section. We didn't select any plants from a section if the phenotypes weren't segregating. Problem: Most of the susceptible plants are on the edges. This looks like edge effect.	C41_tol_20161013	C41_sus_20161013	C202SC17040129
C011	2016-08-30	2016-10-11	2016-10-19	2016-10-25	12°C, 600 umols of light between 7am – 8pm standard time	12	600	07:00:00	20:00:00	13:00:00	no	yes	yes	yes	-5	-5.24		19	12	128	Front and back averaged: -5.24. Front of the tray took a while to reach the intended minimum temperature of -5C. Front minimum temperature was -4.5 to -5.3. Back minimum temperature was between -5.5C and -6C.	C11_tol_20161025	C11_sus_20161025	C202SC17040129
C003	2016-09-14	10/18/16	2016-10-26	2016-11-01	12°C, 600 umols of light between 7am – 8pm standard time	12	600	07:00:00	20:00:00	13:00:00	no	yes	yes	yes	-6	-5.89	1	18	12		Front and back averaged: -5.89. The first hour, the temperature was between -4.5 to -5C (front) and -5 to -6C (back). The last two hours, the temperature eventually got down to -6.5C in front, and was steadily between -6.5 and -7C in back.	C03_tol_20161101_extra	C03_sus_20161101_extra	C202SC17040129
C048	2016-09-13	2016-10-25	2016-11-02	2016-11-08	12°C, 600 umols of light between 7am – 8pm standard time	12	600	07:00:00	20:00:00	13:00:00	no	yes	yes	yes	-6.5	-6.62		11	8	128		C48_tol_20161108	C48_sus_20161108	C202SC17040129
C032	2016-09-20	2016-10-24	2016-11-01	2016-11-08	12°C, 600 umols of light between 7am – 8pm standard time	12	600	07:00:00	20:00:00	13:00:00	no	yes	yes	yes	-6	-5.6		6	7	96	Hard to tell if this is an ideal temp because the lazy susan wasn't used. The plants in the front were not injured and were not included in the total seedling count.	C32_tol_20161108_extra	C32_sus_20161108_extra_a3_leaf, C32_sus_20161108_extra_b3_root	C202SC17040129
C003	2016-09-14	2016-10-26	2016-11-07	2016-11-13	12°C, 600 umols of light between 7am – 8pm standard time	12	600	07:00:00	20:00:00	13:00:00	no	yes	yes	yes	-7	-6.46		22	21	128	This was the first run after daylight savings time, and the freezer clock wasn't changed to reflect the standard time. Consequently, the temperatures started ramping down at 8am in the morning. I didn't arrive until 9am to put ice on the plants. I then restarted the program at 0C to ramp down to -7C. Additionally, the defrost a the end of the freeze, prior to the 2C incubation, happened an hour e…	C03_tol_20161113	C03_sus_20161113_a12_leaf, C03_sus_20161113_b10_root	C202SC17040129
C032	2016-09-20	2016-11-01	2016-11-09	2016-11-15	12°C, 600 umols of light between 7am – 8pm standard time	12	600	07:00:00	20:00:00	13:00:00	no	yes	yes	yes	-7	-6.9		17	8	128	Many seedlings in each section looked equally tolerant. More stress was needed. I would go down to -8 next time.	C32_tol_20161115	C32_sus_20161115_a12_leaf, C32_sus_20161115_b5_root	C202SC17040129
C036	2016-09-21	2016-11-02	2016-11-10	2016-11-16	12°C, 600 umols of light between 7am – 8pm standard time	12	600	07:00:00	20:00:00	13:00:00	no	yes	yes	yes	-7	-6.8	1.14	11	12	101	Clear phenotypic difference between tolerant and susceptible seedlings. Susceptible seedlings had elongated leaf sheaths and hairy ligules	C36_tol_20161116	C36_sus_20161116_a3_leaf, C36_sus_20161116_b8_root	C202SC17040129
C009	2016-09-07	2016-11-03	2016-11-11	2016-11-17	12°C, 600 umols of light between 7am – 8pm standard time	12	600	07:00:00	20:00:00	13:00:00	no	yes	yes	yes	-7	6.8	0.2	12	8	100	This tray was originally frozen on 10/27/16, but the plants looked unstressed at the time of phenotyping. The temperature loggers were not on during the first freeze, so I don't know if the freezer failed or whether the plants are just exceptionally cold tolerant. The original programmed minimum temperature was -6C. On 11/3/16, the tray was put in the 12C chamber again for a week of acclimation a…	C09_tol_20161117	C09_sus_20161117	C202SC17040129
C040	2016-09-27	2016-11-08	2016-11-16	2016-11-22	12°C, 600 umols of light between 7am – 8pm standard time	12	600	07:00:00	20:00:00	13:00:00	no	yes	yes	yes	-7	-6.97	0.74	16	11	96	A colder temperature would be better.	C40_tol_20161122	C40_sus_20161122	C202SC17040129
C070	2016-09-28	2016-11-21	2016-11-29	2016-12-06	12°C, 600 umols of light between 7am – 8pm standard time	12	600	07:00:00	20:00:00	13:00:00	no	yes	yes	yes	-6.5	-6.1	0.87	18	20	128	After the first freeze, only 1 leaf on some seedlings was dead. The extras for this batch all died at -7, which is why we chose -5 for the first freeze. We put the tray back in the 12C on 11/21/16 for one week and then froze the plants again at -6.5C. For the second freeze, the lights didn't turn on until 9am.	C70_tol_20161206	C70_sus_20161206	C202SC17040129
C023	2016-10-18	2016-11-29	2016-12-07	2016-12-13	12°C, 600 umols of light between 7am – 8pm standard time	12	600	07:00:00	20:00:00	13:00:00	no	yes	yes	yes	-7	-6.52	0.28	17	17	125	Lights didn't turn on at 7am. I turned on the lights by pressing the test/reset button at 9am.	C23_tol_20161213	C23_sus_20161213	C202SC17040129
C024	2016-10-19	2016-11-30	2016-12-08	2016-12-14	12°C, 600 umols of light between 7am – 8pm standard time	12	600	07:00:00	20:00:00	13:00:00	no	yes	yes	yes	-7	-6.69	0.72	15	8	68	The back of the freezer dropped by a degree half way through the minimum temperature incubation	C24_tol_20161214	C24_sus_20161214	C202SC17040129
C072	2016-12-13	2017-01-24	2017-02-01	2017-02-07	12°C, 600 umols of light between 7am – 8pm standard time	12	600	07:00:00	20:00:00	13:00:00	no	yes	yes	yes	-7	-5.92	0.2	7	13	87		C72_tol_20170207	C72_sus_20170207	C202SC17040129
C046	2016-12-14	2017-01-25	2017-02-02	2017-02-08	12°C, 600 umols of light between 7am – 8pm standard time	12	600	07:00:00	20:00:00	13:00:00	no	yes	yes	yes	-7	-5.82	0.15	13	12	92	However, you could go down to -7.5 °C (programmed min temp). Rarely were any seedlings totally dead.	C46_tol_20170208	C46_sus_20170208	C202SC17040129
C062	2017-01-09		2017-02-28	2017-03-06	12°C, 600 umols of light between 7am – 8pm standard time	12	600	07:00:00	20:00:00	13:00:00	no	yes		yes		-7.9	-0.4	15	19	119	This was the first run since the new watlow ramping controller was installed. The offset was not the same as the previous controller, which is why it was so much colder. I fixed the offset after this run. Four sections were too dead to pick susceptible bulks. Two sections were too dead to pick tolerant bulks. This batch got 16 hours less cold acclimation than other batches. I put them in the 12C …	C62_tol_20170306	C62_sus_20170306	C202SC17070463
C062	2017-01-09		2017-03-01	2017-03-07	12°C, 600 umols of light between 7am – 8pm standard time	12	600	07:00:00	20:00:00	13:00:00	no	yes		yes		-6.9		7	10	37	This was too cold for C42 and C62. The sections in the back of the freezer had mostly dead plants. susceptible bulks couldn't be chosen.The extra C62 is because we had a high germination rate. The few number of C42 seedlings is due to a low germination rate.	C62_tol_20170307	C62_sus_20170307	C202SC17070463
C042	2017-01-10		2017-03-01	2017-03-07	12°C, 600 umols of light between 7am – 8pm standard time	12	600	07:00:00	20:00:00	13:00:00	no	yes		yes		-6.9		4	6	40	This was too cold for C42 and C62. The sections in the back of the freezer had mostly dead plants. susceptible bulks couldn't be chosen.The extra C62 is because we had a high germination rate. The few number of C42 seedlings is due to a low germination rate.	C42_tol_20170307	C42_sus_20170307	C202SC17070463
C032	2017-01-25		2017-03-16	2017-03-25	12°C, 600 umols of light between 7am – 8pm standard time	12	600	07:00:00	20:00:00	13:00:00	no	yes		yes		-8.7	-0.3	14	18	124	I put ice on 5 minutes late. This temperature was too cold for this family. I could not select bulks for half of the tray.acclimation and recovery: 12°C, 600 umols of light between 7am – 8pm standard time	C32_tall_tol_20170325	C32_tall_sus_20170325	C202SC17070463
C032	2017-01-25		2017-03-17	2017-03-23	12°C, 600 umols of light between 7am – 8pm standard time	12	600	07:00:00	20:00:00	13:00:00	no	yes	yes	yes	-8	-7.8	0.3	14	21	117	Too cold for this family	C32_mixed_tol_20170323	C32_mixed_sus_20170323	C202SC17070463
C032	2017-01-25		2017-03-18	2017-03-24	12°C, 600 umols of light between 7am – 8pm standard time	12	600	07:00:00	20:00:00	13:00:00	no	yes		yes		-7.19	0.85	10	18	129		C32_short_tol_20170324	C32_short_sus_20170324	C202SC17070463
C024	2017-01-25	2017-03-15	2017-03-23	2017-03-29	12°C, 600 umols of light between 7am – 8pm standard time	12	600	07:00:00	20:00:00	13:00:00	no	yes	yes	yes	-7	-5.89	2.5	48	66	280	too cold	C24_tall_tol_20170329	C24_tall_sus_20170329	C202SC17070463
C040	2017-01-31	2017-03-16	2017-03-24	2017-04-04	12°C, 600 umols of light between 7am – 8pm standard time	12	600	07:00:00	20:00:00	13:00:00	no	yes		yes	-7	-6.61	0.21	53	64	264	Some sections had too many dead plants to allow for choosing susceptible individuals	C40_tall_tol_20170404	C40_tall_sus_20170404	C202SC17070463
C024	2017-02-01	2017-03-18	2017-03-26	2017-04-05	12°C, 600 umols of light between 7am – 8pm standard time	12	600	07:00:00	20:00:00	13:00:00	no	no		yes	-7	-6.75	0.06	52	61	236	Fan was off, outlet was broken	C24_short_tol_20170405	C24_short_sus_20170405	C202SC17070463
C040	2017-01-31	2017-03-19	2017-03-27	2017-04-06	12°C, 600 umols of light between 7am – 8pm standard time	12	600	07:00:00	20:00:00	13:00:00	no	yes		yes		-6.798		39	65	104		C40_short_tol_20170406	C40_short_sus_20170406	C202SC17070463
C041	2017-02-01	2017-03-28	2017-04-05	2017-04-11	12°C, 600 umols of light between 7am – 8pm standard time	12	600	07:00:00	20:00:00	13:00:00	no	yes	yes	yes	-7	-6.09		40	34	173	Some sections had too many dead plants to allow for choosing susceptible individuals	C41_tall_tol_20170411	C41_tall_sus_20170411	C202SC17070463
C011	2017-02-14	2017-03-29	2017-04-06	2017-04-12	12°C, 600 umols of light between 7am – 8pm standard time	12	600	07:00:00	20:00:00	13:00:00	no	no		yes	-7	-6.092	1.025	23	31	139	Some sections had too many dead plants to allow for choosing susceptible individualsFan outlet out of order	C11tol20170412t	C11sus20170412t	C202SC17101184
C011	2017-02-15	2017-03-30	2017-04-07	2017-04-14	12°C, 600 umols of light between 7am – 8pm standard time	12	600	07:00:00	20:00:00	13:00:00	no	yes		yes	-7	-6.466	0.731212	25	28	182	Plants in the border sections were much more stressed then the center sections. Some sections had too many dead plants to allow for choosing susceptible individuals, One extra sus sample was found but could not be accounted for on the phenotying sheet	C11tol20170414s	C11sus20170414s	C202SC17101184
C048	2017-02-22	2017-04-06	2017-04-14	2017-04-20	12°C, 600 umols of light between 7am – 8pm standard time	12	600	07:00:00	20:00:00	13:00:00	no	yes		yes	-7	-5.74544		13	14	81	there is a descerpancy between the 13 sus plants marked here and only 12 samples that made it into the repgen plate	C48tol20170420s	C48sus20170420s	C202SC17101184
C003	2017-02-21	2017-04-07	2017-04-15	2017-04-21	12°C, 600 umols of light between 7am – 8pm standard time	12	600	07:00:00	20:00:00	13:00:00	no	yes		yes	-7	-6.7168	1.03	10	19	91	This temperature once again seemed apporpriate. There were few plants to take samples from so I doubled the amount of material harvested for sampling.There was a noticable difference between front and back minimum temperatures with the front reaching only-6.71 and the back getting to -7.74 C	C3tol20170421s	C3sus20170421s	C202SC17101184
C022	2017-02-22	2017-04-12	2017-04-20	2017-04-25	12°C, 600 umols of light between 7am – 8pm standard time	12	600	07:00:00	20:00:00	13:00:00	no	yes		yes	-7	-4.95804	NA	22	31	172	I got two more suceptible than is shown on this map	C22tol20170425	C22sus20170425	C202SC17101184
C023	2017-03-01	2017-04-13	2017-04-22	2017-04-28	12°C, 600 umols of light between 7am – 8pm standard time	12	600	07:00:00	20:00:00	13:00:00	no	no		yes	-7	-7.176	-0.466288	12	19	98	Fan not working, spent an extra 12 hours in the cold chamber recovering from freezing stress. This family doesn't have much genetic variability for freezing tolerance from the founders that were parents of C23	C23tol20170428	C23sus20170428	C202SC17101184
C032	2017-03-02	2017-04-19	2017-04-27	2017-05-03	12°C, 600 umols of light between 7am – 8pm standard time	12	600	07:00:00	20:00:00	13:00:00	no	yes		yes	-7	-6.36988		10	19	101		C32tol20170503t	C32sus20170503t	C202SC17101184
C036	2017-03-08	2017-04-18	2017-04-26	2017-05-03	12°C, 600 umols of light between 7am – 8pm standard time	12	600	07:00:00	20:00:00	13:00:00	no	yes		yes	-7	-6.228	-0.304483	6	11	89		C36tol20170503	C36sus20170503	C202SC17101184
C032	2017-03-07	2017-04-20	2017-04-28	2017-05-04	12°C, 600 umols of light between 7am – 8pm standard time	12	600	07:00:00	20:00:00	13:00:00	no	yes		yes	-7	-6.59	-0.428466	7	12	101	There was signifigant difference in live and dead plants between the front and back of the tray, whith the front having many live plants near equal in lack of damage and the back just the opposite, which made phenotyping the differences difficult.	C32tol20170504s	C32sus20170504s	C202SC17101184
C040	2017-03-15	2017-04-27	2017-05-05	2017-05-11	12°C, 600 umols of light between 7am – 8pm standard time	12	600	07:00:00	20:00:00	13:00:00	no	yes		yes	-7	-6.51834	-0.0905636	6	12	117	I cut the cells into 2X4 to try to minimize the area effects and still did not get a lot of samples though this could also be due to the reduction in desired samples from 33% to 15 to 20%. As a result I collected 2x the amount of samples so as to get enough to test reliably. This means 4 hole punches rather thab two and twice the length for the root samples = to four cell diameters. The tollerant…	C40tol20170511	C40sus20170511	C202SC17101184
C011	2017-03-16	2017-05-03	2017-05-11	2017-05-16	12°C, 600 umols of light between 7am – 8pm standard time	12	600	07:00:00	20:00:00	13:00:00	yes	yes		yes	-7	-6.65085	-0.989119	0	16	96	This was the second family to be frozen with the lazy suzan. The damage was much more equally distributed but there was little variation. no susceptable could be chosen.	C11tol20170516		C202SC17101184
C041	2017-03-22	2017-05-02	2017-05-10	2017-05-16	12°C, 600 umols of light between 7am – 8pm standard time	12	600	07:00:00	20:00:00	13:00:00	yes	yes		yes	-7	-6.91409	-0.262136	8	18	94	This was the first family to be used in conjunction with the lazy suzan device that rotated the trays in the freezer, as a result I had to reduce the tray size from 128 cells to 94.	C41tol20170516	C41sus20170516	C202SC17101184
C032	2017-03-29	2017-05-23	2017-06-01	2017-06-06	5C, 200 umol/m2/s 13 h photoperiod between 7am-8pm.	5	200	07:00:00	20:00:00	13:00:00	yes	yes	yes	yes	-6	-6.03506	-0.563053	0	18	96	Aclimated for eight days and phenotyped five days after freezing. Too many were dead to pick susceptible bulks	C32tol20170606		C202SC17101184
C024	2017-04-11	2017-05-24	2017-06-02	2017-06-07	5C, 200 umol/m2/s 13 h photoperiod between 7am-8pm.	5	200	07:00:00	20:00:00	13:00:00	yes	yes	yes	yes	-6	-6.21286		20	20	96	this is a good temperature. This family was frozen on 6/2 phenotyped 5 days later on 6/7	C24tol20170607	C24sus20170607	C202SC17101184
C011	2017-04-13	2017-05-31	2017-06-06	2017-06-14	5C, 200 umol/m2/s 13 h photoperiod between 7am-8pm.	5	200	07:00:00	20:00:00	13:00:00	yes	yes	yes	yes	-6	-6.32584	0.347374	10	15	96	C11 was acclimated for 5 days in the cold chamber and phenotyped/harvested after 8 days rather than six. Try -5 nexy freeze	C11tol20170614	C11sus20170614	C202SC17101184
C048	2017-04-18	2017-05-30	2017-06-07	2017-06-14	5C, 200 umol/m2/s 13 h photoperiod between 7am-8pm.	5	200	07:00:00	20:00:00	13:00:00	yes	yes	yes	yes	-5	-5.42386	-5.42386	7	20	82	This family was phenotyped and harvested seven days after freezing rather than six, Try -4 next freeze next test	C48tol20170614	C48sus20170614	C202SC17101184
C043	2017-04-19	2017-06-06	2017-06-15	2017-06-21	5C, 200 umol/m2/s 13 h photoperiod between 7am-8pm.	5	200	07:00:00	20:00:00	13:00:00	yes	yes	yes	yes	-5	-5.70344	NA	22	22	96	Second temp logger ran out of batteries half way through the freeze		C43sus20170621t	C202SC17101184
C016	2017-04-26	2017-06-13	2017-06-21	2017-06-27	5C, 200 umol/m2/s 13 h photoperiod between 7am-8pm.	5	200	07:00:00	20:00:00	13:00:00	yes	yes	yes	yes	-6	-5.22152	-0.422984	3	12	63	Temperature could be 1C colder	C16tol20170627	C16sus20170627	C202SC17101184
C043	2017-05-04	2017-06-14	2017-06-22	2017-06-28	5C, 200 umol/m2/s 13 h photoperiod between 7am-8pm.	5	200	07:00:00	20:00:00	13:00:00	yes	yes	yes	yes	-6	-4.57026	-0.0544731	21	21	93	Problems with maintaining a consistent temperature	C43tol20170628s	C43sus20170628s	C202SC17101184
C031	2017-04-19	2017-06-21	2017-06-29	2017-07-06	5C, 200 umol/m2/s 13 h photoperiod between 7am-8pm.	5	200	07:00:00	20:00:00	13:00:00	yes	yes	yes	yes	-5	-7.02	0.313185	18	15	96	Very good temp for this family. 2 day recovery in cold chamber rather than 1. Only harvested 17 sus samples. Sensor was in wrong place	C31tol20170706	C31sus20170706	C202SC17101184
C004	2017-05-10	2017-06-28	2017-07-06	2017-07-12	5C, 200 umol/m2/s 13 h photoperiod between 7am-8pm.	5	200	07:00:00	20:00:00	13:00:00	yes	yes	yes	yes	-5	-6.01563		7	13	96	could be 1C warmer	C04tol20170712	C04sus20170712	C202SC17101184
C047	2017-05-16	2017-07-04	2017-07-12	2017-07-18	5C, 200 umol/m2/s 13 h photoperiod between 7am-8pm.	5	200	07:00:00	20:00:00	13:00:00	yes	yes	yes	yes	-5	-5.81	0.116339	4	10	95	A little too cold with too many dead and not enough tolerant. This family might be C43 but not likely. It was also phenotyped one day earlier than desired. I don't think this batch was sequenced.	C47tol20170718	C47sus20170718	C202SC17101184

### Sheet: Sup-Table4_Bulk-plant-counts
Family	Tolerant Plants	Susceptible Plants
C003	50	52
C004	7	13
C008	22	23
C009	12	8
C011	77	102
C016	3	12
C022	22	31
C023	29	36
C024	135	155
C031	18	15
C032	78	121
C036	17	23
C040	114	152
C041	54	56
C042	4	6
C043	43	43
C046	13	12
C047	4	10
C048	31	42
C062	22	29
C070	18	20
C072	7	13

### Sheet: Sup-Table5_Mean-Depth-by-Sample
sample	mean_depth
C001_f1	18.297
C002_f1	7.00597
C003_f1	10.9292
C004_f1	8.18915
C008_f1	7.76162
C009_f1	8.28728
C010_f1	4.72196
C011_f1	7.34608
C016_f1	18.5393
C022_f1	7.73959
C023_f1	6.25916
C024_f1	7.18563
C027_f1	8.98477
C029_f1	9.43845
C030_f1	7.5368
C031_f1	8.87833
C032_f1	9.47698
C035_f1	4.44787
C036_f1	6.29553
C037_f1	5.62
C038_f1	5.7076
C040_f1	10.0105
C041_f1	10.9644
C042_f1	15.3137
C043_f1	11.7574
C045_f1	13.621
C046_f1	2.80186
C047_f1	8.72424
C048_f1	15.838
C050_f1	13.5599
C051_f1	6.73353
C053_f1	6.82513
C062_f1	8.90285
C070_f1	10.9103
C072_f1	9.92373
C076_f1	18.8438
C080_f1	5.76853
C081_f1	23.7332
T003_founders	0.68497
T007_founders	9.57901
T008_founders	13.3451
T009_founders	10.1425
T020_founders	4.59783
T055_founders	10.5778
T057_founders	0.529898
T058_founders	3.3579
T059_founders	0.966428
T060_founders	0.61088
T063_founders	7.54276
T064_founders	0.739087
T065_founders	4.26031
T066_founders	10.1539
T070_founders	4.88168
T077_founders	5.86032
T080_founders	0.502705
T083_founders	6.03833
T086_founders	1.31363
T087_founders	3.36364
T093_founders	0.633968
T095_founders	3.46876
T096_founders	10.7556
T102_founders	0.410746
T104_founders	1.66365
T109_founders	0.685591
T141_founders	0.869077
T143_founders	0.72477
T144_founders	0.67951
T156_founders	10.0566
T158_founders	6.81658
T198_founders	0.570127
T199_founders	1.84151

### Sheet: Sup-Table6_maternal-segregation
chr	pos	meanDiff
1	15000000	0.0650342
1	20000000	0.0635032
1	25000000	0.0730541
1	30000000	0.0724501
1	35000000	0.0748441
1	40000000	0.117021
1	45000000	0.108858
1	50000000	0.108685
1	55000000	0.108811
1	60000000	0.110522
1	65000000	0.12991
1	70000000	0.154344
1	75000000	0.155339
1	80000000	0.117414
1	85000000	0.10374
1	90000000	0.0716435
1	95000000	0.0681248
1	100000000	0.0786307
1	105000000	0.0726459
1	110000000	0.100895
1	115000000	0.0992994
1	120000000	0.0839661
1	125000000	0.101818
1	130000000	0.109961
1	135000000	0.093756
1	140000000	0.0993217
1	145000000	0.0833524
1	150000000	0.0995739
1	155000000	0.103084
1	160000000	0.110178
1	165000000	0.0959191
1	170000000	0.0997448
1	175000000	0.108457
1	180000000	0.139137
1	185000000	0.112372
1	190000000	0.0812541
1	195000000	0.109406
1	200000000	0.0905271
1	205000000	0.0794475
1	210000000	0.0810924
1	215000000	0.132189
1	220000000	0.109067
1	225000000	0.133357
1	230000000	0.129444
1	235000000	0.161209
1	240000000	0.118652
1	245000000	0.10352
1	250000000	0.0943022
1	255000000	0.0980701
1	260000000	0.0913092
2	0	0.0863589
2	5000000	0.0869971
2	10000000	0.0618377
2	15000000	0.111664
2	20000000	0.15948
2	25000000	0.170183
2	30000000	0.154298
2	35000000	0.175733
2	40000000	0.151644
2	45000000	0.153043
2	50000000	0.11531
2	55000000	0.0885335
2	60000000	0.0818066
2	65000000	0.107775
2	70000000	0.115386
2	75000000	0.145221
2	80000000	0.168568
2	85000000	0.157678
2	90000000	0.122933
2	95000000	0.114034
2	100000000	0.106663
2	105000000	0.0820089
2	110000000	0.0935115
2	115000000	0.111198
2	120000000	0.132819
2	125000000	0.132115
2	130000000	0.145956
2	135000000	0.15281
2	140000000	0.147049
2	145000000	0.140489
2	150000000	0.142698
2	155000000	0.172366
2	160000000	0.154229
2	165000000	0.147712
2	170000000	0.156293
2	175000000	0.157446
2	180000000	0.170033
2	185000000	0.167267
2	190000000	0.158594
2	195000000	0.127882
2	200000000	0.100253
2	205000000	0.121662
2	210000000	0.103371
2	215000000	0.0732067
2	220000000	0.0819164
3	0	0.094406
3	5000000	0.0976586
3	10000000	0.101689
3	15000000	0.122783
3	20000000	0.14982
3	25000000	0.202193
3	30000000	0.169488
3	35000000	0.159212
3	40000000	0.165287
3	45000000	0.163276
3	50000000	0.164726
3	55000000	0.154581
3	60000000	0.19479
3	65000000	0.18602
3	70000000	0.164246
3	75000000	0.151779
3	80000000	0.13139
3	85000000	0.141366
3	90000000	0.13356
3	95000000	0.176974
3	100000000	0.128755
3	105000000	0.142159
3	110000000	0.128738
3	115000000	0.134312
3	120000000	0.174262
3	125000000	0.171363
3	130000000	0.127955
3	135000000	0.140538
3	140000000	0.183208
3	145000000	0.143308
3	150000000	0.163447
3	155000000	0.17521
3	160000000	0.185511
3	165000000	0.182394
3	170000000	0.169783
4	0	0.0838711
4	5000000	0.0724412
4	10000000	0.081701
4	15000000	0.161875
4	20000000	0.128473
4	25000000	0.138625
4	30000000	0.142699
4	35000000	0.17163
4	40000000	0.195425
4	45000000	0.154177
4	50000000	0.176003
4	55000000	0.189928
4	60000000	0.181831
4	65000000	0.174719
4	70000000	0.18865
4	75000000	0.208797
4	80000000	0.190375
4	85000000	0.140226
4	90000000	0.155896
4	95000000	0.151713
4	100000000	0.134117
4	105000000	0.15204
4	110000000	0.108667
4	115000000	0.116173
4	120000000	0.112386
4	125000000	0.0874623
4	130000000	0.0723477
4	135000000	0.115978
4	140000000	0.121349
4	145000000	0.074882
4	150000000	0.0690693
4	155000000	0.09198
4	160000000	0.096462
4	165000000	0.0979386
4	170000000	0.0876706
5	0	0.122755
5	5000000	0.0996252
5	10000000	0.114659
5	15000000	0.147453
5	20000000	0.171571
5	25000000	0.159975
5	30000000	0.173063
5	35000000	0.159902
5	40000000	0.172103
5	45000000	0.191261
5	50000000	0.180243
5	55000000	0.165753
5	60000000	0.16818
5	65000000	0.182664
5	70000000	0.176831
5	75000000	0.153644
5	80000000	0.194402
5	85000000	0.175741
5	90000000	0.148672
5	95000000	0.135578
5	100000000	0.146021
5	105000000	0.137475
5	110000000	0.102814
5	115000000	0.131924
5	120000000	0.141619
5	125000000	0.150953
5	130000000	0.136571
5	135000000	0.183904
5	140000000	0.173701
5	145000000	0.128684
5	150000000	0.0864227
6	0	0.128678
6	5000000	0.145564
6	10000000	0.0392352
6	15000000	0.0372531
6	20000000	0.0245204
6	25000000	0.0536091
6	30000000	0.064861
6	35000000	0.102332
6	40000000	0.095082
6	45000000	0.0690044
6	50000000	0.0773119
6	55000000	0.0696533
6	60000000	0.0620311
6	65000000	0.0904723
6	70000000	0.106006
6	75000000	0.11345
6	80000000	0.0764713
6	85000000	0.113925
6	90000000	0.12031
6	95000000	0.0720186
6	100000000	0.0664411
6	105000000	0.0907743
6	110000000	0.0792295
6	115000000	0.0856402
6	120000000	0.0684874
6	125000000	0.0522117
6	130000000	0.0533106
6	135000000	0.0789893
6	140000000	0.0760946
7	0	0.0605185
7	5000000	0.042533
7	10000000	0.101071
7	15000000	0.0992888
7	20000000	0.0883948
7	25000000	0.0774287
7	30000000	0.0895782
7	35000000	0.0814647
7	40000000	0.0952411
7	45000000	0.0870402
7	50000000	0.0860136
7	55000000	0.0999912
7	60000000	0.109779
7	65000000	0.11674
7	70000000	0.106558
7	75000000	0.123422
7	80000000	0.0790076
7	85000000	0.0777894
7	90000000	0.0830631
7	95000000	0.0927513
7	100000000	0.116508
7	105000000	0.118331
7	110000000	0.126847
7	115000000	0.122545
7	120000000	0.127159
7	125000000	0.142114
7	130000000	0.128526
7	135000000	0.107878
8	0	0.0708632
8	5000000	0.0967483
8	10000000	0.0894656
8	15000000	0.183411
8	20000000	0.173293
8	25000000	0.125344
8	30000000	0.121377
8	35000000	0.0867883
8	40000000	0.112401
8	45000000	0.157006
8	50000000	0.166023
8	55000000	0.206211
8	60000000	0.198661
8	65000000	0.212529
8	70000000	0.218946
8	75000000	0.205826
8	80000000	0.209426
8	85000000	0.19371
8	90000000	0.196927
8	95000000	0.210397
8	100000000	0.21174
8	105000000	0.214426
8	110000000	0.219057
8	115000000	0.123599
8	120000000	0.10092
8	125000000	0.0670827
8	130000000	0.0768188
8	135000000	0.0791365
9	0	0.073867
9	5000000	0.0540523
9	10000000	0.0657785
9	15000000	0.0680667
9	20000000	0.0946934
9	25000000	0.098295
9	30000000	0.0705725
9	35000000	0.0462561
9	40000000	0.0526821
9	45000000	0.0547891
9	50000000	0.0536122
9	55000000	0.0707803
9	60000000	0.047726
9	65000000	0.0631621
9	70000000	0.0433446
9	75000000	0.0550554
9	80000000	0.0804415
9	85000000	0.0666953
9	90000000	0.0699305
9	95000000	0.0874302
9	100000000	0.11365
9	105000000	0.141437
9	110000000	0.139139
9	115000000	0.143468
10	0	0.0759727
10	5000000	0.056194
10	10000000	0.0724979
10	15000000	0.0490062
10	20000000	0.064028
10	25000000	0.0432118
10	30000000	0.0467534
10	35000000	0.0515377
10	40000000	0.0449408
10	45000000	0.0538013
10	50000000	0.063603
10	55000000	0.0535523
10	60000000	0.0338359
10	65000000	0.0403772
10	70000000	0.0519708
10	75000000	0.0642248
10	80000000	0.101093
10	85000000	0.104107
10	90000000	0.110896
10	95000000	0.100494
10	100000000	0.094057
10	105000000	0.102899
11	0	0.0927919
11	5000000	0.0527129
11	10000000	0.0716543
11	15000000	0.144948
11	20000000	0.182728
11	25000000	0.169674
11	30000000	0.194072
11	35000000	0.212904
11	40000000	0.0928726
11	45000000	0.214569
11	50000000	0.24798
11	55000000	0.203858
11	60000000	0.213576
11	65000000	0.127852
11	70000000	0.22052
11	75000000	0.231827
11	80000000	0.240361
11	85000000	0.225261
11	90000000	0.194068
11	95000000	0.0875832
11	100000000	0.143857
11	105000000	0.152177
11	110000000	0.111806
12	0	0.0871093
12	5000000	0.0938005
12	10000000	0.0776857
12	15000000	0.100752
12	20000000	0.112297
12	25000000	0.128443
12	30000000	0.14544
12	35000000	0.140856
12	40000000	0.131949
12	45000000	0.145294
12	50000000	0.181124
12	55000000	0.175284
12	60000000	0.135456
12	65000000	0.104714
12	70000000	0.0829425
12	75000000	0.0826387
12	80000000	0.0754611
12	85000000	0.0844099
12	90000000	0.082907
12	95000000	0.0715672
12	100000000	0.0582602
12	105000000	0.045758
13	25000000	0.0483508
13	30000000	0.118647
13	35000000	0.110052
13	40000000	0.123488
13	45000000	0.119957
13	50000000	0.128703
13	55000000	0.122404
13	60000000	0.145715
13	65000000	0.156926
13	70000000	0.15488
13	75000000	0.156372
13	80000000	0.183304
13	85000000	0.122562
13	90000000	0.170775
13	95000000	0.166975
13	100000000	0.167399
14	5000000	0.0585779
14	10000000	0.0830277
14	15000000	0.0596151
14	20000000	0.0512406
14	25000000	0.0232634
14	30000000	0.0381006
14	35000000	0.159347
14	40000000	0.122312
14	45000000	0.133071
14	50000000	0.14507
14	55000000	0.13763
14	60000000	0.157135
14	65000000	0.172023
14	70000000	0.220947
14	75000000	0.164368
14	80000000	0.163847
14	85000000	0.169313
14	90000000	0.142921
14	95000000	0.137249
15	0	0.110809
15	5000000	0.143239
15	10000000	0.138268
15	15000000	0.14708
15	20000000	0.15597
15	25000000	0.156371
15	30000000	0.134676
15	35000000	0.13359
15	40000000	0.127051
15	45000000	0.161579
15	50000000	0.15087
15	55000000	0.235637
15	60000000	0.225531
15	65000000	0.18604
15	70000000	0.1493
15	75000000	0.135265
15	80000000	0.0958493
15	85000000	0.0939376
15	90000000	0.08627
16	0	0.0934358
16	5000000	0.12437
16	10000000	0.120967
16	15000000	0.121888
16	20000000	0.13541
16	25000000	0.105563
16	30000000	0.122564
16	35000000	0.120667
16	40000000	0.1238
16	45000000	0.12229
16	50000000	0.140591
16	55000000	0.124495
16	60000000	0.153687
16	65000000	0.089416
16	70000000	0.118819
16	75000000	0.131735
16	80000000	0.139261
16	85000000	0.149181
16	90000000	0.17589
17	0	0.0740803
17	5000000	0.0462015
17	10000000	0.0665702
17	15000000	0.0581351
17	20000000	0.0307211
17	25000000	0.0310494
17	30000000	0.0487127
17	35000000	0.0432628
17	40000000	0.0725296
17	45000000	0.0733202
17	50000000	0.0667508
17	55000000	0.0491125
17	60000000	0.0780653
17	65000000	0.0708716
17	70000000	0.0936634
17	75000000	0.115608
18	0	0.100199
18	5000000	0.127055
18	10000000	0.12323
18	15000000	0.16323
18	20000000	0.157945
18	25000000	0.117758
18	30000000	0.0825691
18	35000000	0.0865605
18	40000000	0.0906642
18	45000000	0.096634
18	50000000	0.079431
18	55000000	0.0928498
18	60000000	0.139283
18	65000000	0.140456

### Sheet: Sup-Table7_significant-site-sum
Chrom	Start	Sus_R	Tol_R	Sus_A	Tol_A	PValue	negLogP	new_peak	peak_id	closest_gene
chr3	7061884	1070.12	1193.51	489.882	754.488	6.36369e-06	5.19629	TRUE	1	Zm00001eb329590
chr3	9894616	1222.74	1397.42	337.265	550.584	6.87228e-06	5.1629	TRUE	2	Zm00001eb328430
chr3	9894964	1219.96	1391.55	340.038	556.451	5.09639e-06	5.29274	FALSE	2	Zm00001eb328430
chr3	9907206	1102.02	1232.35	457.984	715.652	3.95789e-06	5.40254	FALSE	2	Zm00001eb328420
chr6	38838162	1534.54	1865.82	25.4611	82.1755	6.46186e-06	5.18964	TRUE	1	Zm00001eb359850
chr7	60272918	1441.33	1707.15	118.667	240.847	3.83843e-06	5.41585	TRUE	1	Zm00001eb238050
chr9	58925356	1481.98	1905.48	78.0203	42.5153	5.52438e-06	5.25772	TRUE	1	Zm00001eb226200
chr9	74905194	1324.26	1763.1	235.741	184.902	4.46374e-07	6.3503	TRUE	2	Zm00001eb181230
chr9	74905203	1303.11	1729.04	256.895	218.96	9.24167e-06	5.03425	FALSE	2	Zm00001eb181230
chr9	80873270	1471.83	1897.4	88.1706	50.5984	4.32419e-06	5.3641	TRUE	3	Zm00001eb180880
chr9	84131278	1464.39	1890.16	95.6104	57.8404	5.57035e-06	5.25412	TRUE	4	Zm00001eb240970
chr9	84138299	1471.83	1897.4	88.1706	50.5984	4.32419e-06	5.3641	FALSE	4	Zm00001eb240970
chr10	95005183	1515.15	1933.11	44.8474	14.887	1.46443e-06	5.83433	TRUE	1	Zm00001eb214440
chr10	95006172	1515.15	1933.11	44.8474	14.887	1.46443e-06	5.83433	FALSE	1	Zm00001eb214440
chr10	95138223	1514.16	1931.59	45.8401	16.4135	3.37872e-06	5.47125	FALSE	1	Zm00001eb214320
chr10	95724334	1515.15	1933.11	44.8474	14.887	1.46443e-06	5.83433	FALSE	1	Zm00001eb213880
chr10	95736078	1515.15	1933.11	44.8474	14.887	1.46443e-06	5.83433	FALSE	1	Zm00001eb213880
chr10	96711265	1515.15	1933.11	44.8474	14.887	1.46443e-06	5.83433	FALSE	1	Zm00001eb097500
chr10	96764643	1515.15	1933.11	44.8474	14.887	1.46443e-06	5.83433	FALSE	1	Zm00001eb213760
chr10	96853155	1515.15	1933.11	44.8474	14.887	1.46443e-06	5.83433	FALSE	1	Zm00001eb213750
chr10	97249645	1515.15	1933.11	44.8474	14.887	1.46443e-06	5.83433	FALSE	1	Zm00001eb213490
chr10	97922419	1515.15	1933.11	44.8474	14.887	1.46443e-06	5.83433	FALSE	1	Zm00001eb213230
chr10	99319615	1515.15	1933.11	44.8474	14.887	1.46443e-06	5.83433	FALSE	1	Zm00001eb212670
chr10	99718383	1515.15	1933.11	44.8474	14.887	1.46443e-06	5.83433	FALSE	1	Zm00001eb212480
chr10	99858818	1515.15	1933.11	44.8474	14.887	1.46443e-06	5.83433	FALSE	1	Zm00001eb061850
